# Improve Protein Solubility and Activity based on Machine Learning Models

**DOI:** 10.1101/817890

**Authors:** Xi Han, Wenbo Ning, Xiaoqiang Ma, Xiaonan Wang, Kang Zhou

## Abstract

Improving catalytic ability of protein biocatalysts leads to reduction in the production cost of biocatalytic manufacturing process, but the search space of possible proteins/mutants is too large to explore exhaustively through experiments. To some extent, highly soluble recombinant proteins tend to exhibit high activity. Here, we demonstrate that an optimization methodology based on machine learning prediction model can effectively predict which peptide tags can improve protein solubility quantitatively. Based on the protein sequence information, a support vector machine model we recently developed was used to evaluate protein solubility after randomly mutated tags were added to a target protein. The optimization algorithm guided the tags to evolve towards variants that can result in higher solubility. Moreover, the optimization results were validated successfully by adding the tags designed by our optimization algorithm to a model protein, expressing it *in vivo* and experimentally quantifying its solubility and activity. For example, solubility of a tyrosine ammonium lyase was more than doubled by adding two tags to its N- and C-terminus. Its protein activity was also increased nearly 3.5 fold by adding the tags. Additional experiments also supported that the designed tags were effective for improving activity of multiple proteins and are better than previously reported tags. The presented optimization methodology thus provides a valuable tool for understanding the correlation between amino acid sequence and protein solubility and for engineering protein biocatalysts.
