## Supplementary Table 7 for "Improve Protein Solubility and Activity based on Machine Learning Models"

### Sheet: Sheet1
Supplementary Table 7a List of fragments, F-primers and R-primers used in this study
Fragment	Forward Primer name	Forward Primer sequence (*:phosphorothioate bond)	Reverse Primer name	Reverse Primer sequence (*:phosphorothioate bond)
tal	G-tal F	G*acccaggttgttgaacgtca	tal-T R	A*gccaaaatctttaccatctgcttc
5D-tal	G-5D-tal	G*gacgatgacgatgacacccaggttgttgaacgtca	tal-T R	A*gccaaaatctttaccatctgcttc
5E-tal	G-5E-tal	G*gaagaggaagaggaaacccaggttgttgaacgtca	tal-T R	A*gccaaaatctttaccatctgcttc
3(GDDD)-tal	G-3(GDDD)-tal	G*ggtgatgacgatggtgatgacgatggtgatgacgatacccaggttgttgaacgtca	tal-T R	A*gccaaaatctttaccatctgcttc
dxs	G-dxs F	G*agttttgatattgccaaata	dxs-T R	A*tgccagccaggccttg
agaw	G-agaw F	G*gaaatcagcctgttgcaggca	agaw-T R	A*aatgcggcgcgggtttgttg
ValC	G-ValC F	G*gccgagatgttcaacgg	ValC-T R	A*ggggatgatgggctcg
ada	G-ada F	G*gaacactccgtgatcgaacc	ada-T R	A*ggcaatacggaacatatcca

### Sheet: Sheet2
Supplementary Table 7b List of Boligos used in this study
RG-Boligo	Sequence	LA-Boligo	Sequence
tal tag_N RG-Boligo	ccctcctccttttcgtcctcttccagcttgggaagaggacgaaaaggaggagggG	tal_tag_N LA-Boligo	cagacgaggaagaggacgaaaagagcttgcttttcgtcctcttcctcgtctgA
tal_tag_C RG-Boligo	ccgtcctcttctttctcttcgtccagcttgggacgaagagaaagaagaggacggG	tal_tag_C LA-Boligo	cagaagaggacgaagagaaagaaagcttgttctttctcttcgtcctcttctgA
dxs_tag_N RG-Boligo	ccttcctctttttcctcttcatcttagcttgaagatgaagaggaaaaagaggaaggG	dxs_tag_N LA-Boligo	cagaggaagatgaagaggaaaaagagcttgctttttcctcttcatcttcctctgA
dxs_tag_C RG-Boligo	ccttcttcctcctcatcctcctcagcttggaggaggatgaggaggaagaaggG	dxs_tag_C LA-Boligo	cagaagaggaggaggatgaggagagcttgctcctcatcctcctcctcttctgA
agaw_tag_N RG-Boligo	ccttcctcttcctcttcatcttcctcagcttggaggaagatgaagaggaagaggaaggG	agaw_tag_N LA-Boligo	cagaagaggaggaagatgaagaggagcttgcctcttcatcttcctcctcttctgA
agaw_tag_C RG-Boligo	ccctcttcctcttcctcctcctcagcttggaggaggaggaagaggaagagggG	agaw_tag_C LA-Boligo	cagaggaagaggaggaggaagagagcttgctcttcctcctcctcttcctctgA
cha1_tag_N RG-Boligo	ccggctgcaggcgctgcagcatcagcagcaagcttgtgctgctgatgctgcagcgcctgcagccggG	cha1_tag_N LA-Boligo	cagctgctgctgatgctgcagcttggcagcatcagcagcagctgA
cha1_tag_C RG-Boligo	cctgcagctgtcgcggccgccactgctgctagcttgagcagcagtggcggccgcgacagctgcaggG	cha1_tag_C LA-Boligo	cagcagcagcagtggcggcagcttggccgccactgctgctgctgA
cha3_tag_N RG-Boligo	ccagctacctttacagccacatccacagcttggtggatgtggctgtaaaggtagctggG	cha3_tag_N LA-Boligo	cagtcgcagtggatgtggctgtaaagcttgttacagccacatccactgcgactgA
cha3_tag_C RG-Boligo	cctacggcgacctccactgcgacagcttggtcgcagtggaggtcgccgtaggG	cha3_tag_C LA-Boligo	cagtagcggtcgcagtggaggtcagcttggacctccactgcgaccgctactgA
cha5_tag_N RG-Boligo	ccggtcatatcaatgtcacaatcagcagcttggctgattgtgacattgatatgaccggG	cha5_tag_N LA-Boligo	caactgctgattgtgacattgatagcttgatcaatgtcacaatcagcagttgA
cha5_tag_C RG-Boligo	ccatccacgcaggtgtccgttacagcttggtaacggacacctgcgtggatggG	cha5_tag_C LA-Boligo	catgtactgtaacggacacctgcagcttggcaggtgtccgttacagtacatgA

### Sheet: Sheet3
Supplementary Table 7c List of Aoligos used in this study
RG-Aoligo	Sequence (*:phosphorothioate bond)	LA-Aoligo	Sequence (*:phosphorothioate bond)
tal tag_N RG-Aoligo	cgatgagg*aaaaggag*gaagatggG	tal_tag_N LA-Aoligo	ctcctttt*cctcatcg*tcctctgA
tal_tag_C RG-Aoligo	ggacgaag*agaaagaa*gaggacggG	tal_tag_C LA-Aoligo	ttctttct*cttcgtcc*tcttctgA
dxs_tag_N RG-Aoligo	aagatgaag*aggaaaaag*aggaaggG	dxs_tag_N LA-Aoligo	ctttttcct*cttcatctt*cctctgA
dxs_tag_C RG-Aoligo	gaggagga*tgaggag*gaagaaggG	dxs_tag_C LA-Aoligo	ctcctcat*cctcctc*ctcttctgA
agaw_tag_N RG-Aoligo	gaggaaga*tgaagagg*aagaggaaggG	agaw_tag_N LA-Aoligo	cctcttca*tcttcctc*ctcttctgA
agaw_tag_C RG-Aoligo	gaggagga*ggaagag*gaagagggG	agaw_tag_C LA-Aoligo	ctcttcct*cctcctc*ttcctctgA
cha1_tag_N RG-Aoligo	tgctgctg*atgctgc*agcgcctgcagccggG	cha1_tag_N LA-Aoligo	gcagcatc*agcagca*gctgA
cha1_tag_C RG-Aoligo	agcagcag*tggcggc*cgcgacagctgcaggG	cha1_tag_C LA-Aoligo	gccgccac*tgctgct*gctgA
cha3_tag_N RG-Aoligo	gtggatgt*ggctgtaa*aggtagctggG	cha3_tag_N LA-Aoligo	ttacagcc*acatccac*tgcgactgA
cha3_tag_C RG-Aoligo	gtcgcagt*ggaggtc*gccgtaggG	cha3_tag_C LA-Aoligo	gacctcca*ctgcgac*cgctactgA
cha5_tag_N RG-Aoligo	gctgattgt*gacattgat*atgaccggG	cha5_tag_N LA-Aoligo	atcaatgtc*acaatcagc*agttgA
cha5_tag_C RG-Aoligo	gtaacgga*cacctgc*gtggatggG	cha5_tag_C LA-Aoligo	gcaggtgt*ccgttac*agtacatgA
